# resolveS: rapid inference of RNA-seq library strandedness using universal rRNA alignments

**DOI:** 10.64898/2026.01.08.698333

**Authors:** Xi Long, Ting Zhao, Dalang Yu

## Abstract

Accurate specification of RNA-seq library strandedness is essential for read counting, transcript assembly and antisense transcription analysis, yet this information is frequently missing from public metadata. We present resolveS, a fast and lightweight method that infers strandedness from alignments to a compact universal rRNA database, avoiding the need for organism-specific reference genomes and annotations. Across benchmark datasets, resolveS provides robust strandedness calls while maintaining very low runtime and memory usage, making it suitable for both routine quality control and large-scale reanalysis of public RNA-seq data.
