## Supplemental Matrial for "resolveS: rapid inference of RNA-seq library strandedness using universal rRNA alignments": output.results.01032050.tsv

index_str	strand_type	MAPQ_filter	detection_level	fwd	rev	fwd_Ratio	rev_Ratio	Rel_Diff
/mnt/yusim/dalang/projects/resolveS/data/Naphade_et_al_2022/aligned/align.SRR13786231.default.sam	fr-firststrand	MAPQ-20	3of3	2	40	0.0476190476190476	0.952380952380952	-1.80952380952381
/mnt/yusim/dalang/projects/resolveS/data/Naphade_et_al_2022/aligned/align.SRR13786232.default.sam	fr-firststrand	MAPQ-20	3of3	1	32	0.0303030303030303	0.96969696969697	-1.87878787878788
/mnt/yusim/dalang/projects/resolveS/data/Naphade_et_al_2022/aligned/align.SRR13786233.default.sam	fr-firststrand	MAPQ-20	3of3	1	24	0.04	0.96	-1.84
/mnt/yusim/dalang/projects/resolveS/data/Naphade_et_al_2022/aligned/align.SRR13786234.default.sam	fr-firststrand	MAPQ-20	3of3	1	29	0.0333333333333333	0.966666666666667	-1.86666666666667
/mnt/yusim/dalang/projects/resolveS/data/Naphade_et_al_2022/aligned/align.SRR13786235.default.sam	fr-firststrand	MAPQ-20	3of3	3	31	0.0882352941176471	0.911764705882353	-1.64705882352941
/mnt/yusim/dalang/projects/resolveS/data/Naphade_et_al_2022/aligned/align.SRR13786236.default.sam	fr-firststrand	MAPQ-20	3of3	3	77	0.0375	0.9625	-1.85
/mnt/yusim/dalang/projects/resolveS/data/Naphade_et_al_2022/aligned/align.SRR13786237.default.sam	fr-firststrand	MAPQ-20	3of3	2	66	0.0294117647058824	0.970588235294118	-1.88235294117647
/mnt/yusim/dalang/projects/resolveS/data/Naphade_et_al_2022/aligned/align.SRR13786238.default.sam	fr-firststrand	MAPQ-20	3of3	3	114	0.0256410256410256	0.974358974358974	-1.8974358974359
/mnt/yusim/dalang/projects/resolveS/data/Naphade_et_al_2022/aligned/align.SRR13786239.default.sam	fr-firststrand	MAPQ-20	3of3	1	58	0.0169491525423729	0.983050847457627	-1.93220338983051
/mnt/yusim/dalang/projects/resolveS/data/Naphade_et_al_2022/aligned/align.SRR13786240.default.sam	fr-firststrand	MAPQ-20	3of3	2	72	0.027027027027027	0.972972972972973	-1.89189189189189
/mnt/yusim/dalang/projects/resolveS/data/Naphade_et_al_2022/aligned/align.SRR13786241.default.sam	fr-firststrand	MAPQ-20	3of3	2	44	0.0434782608695652	0.956521739130435	-1.82608695652174
/mnt/yusim/dalang/projects/resolveS/data/Naphade_et_al_2022/aligned/align.SRR13786242.default.sam	fr-firststrand	MAPQ-20	3of3	2	45	0.0425531914893617	0.957446808510638	-1.82978723404255
/mnt/yusim/dalang/projects/resolveS/data/Naphade_et_al_2022/aligned/align.SRR13786243.default.sam	fr-firststrand	MAPQ-20	3of3	3	59	0.0483870967741935	0.951612903225806	-1.80645161290323
/mnt/yusim/dalang/projects/resolveS/data/Naphade_et_al_2022/aligned/align.SRR13786244.default.sam	fr-firststrand	MAPQ-20	3of3	3	69	0.0416666666666667	0.958333333333333	-1.83333333333333
/mnt/yusim/dalang/projects/resolveS/data/Naphade_et_al_2022/aligned/align.SRR13786245.default.sam	fr-firststrand	MAPQ-20	3of3	3	104	0.0280373831775701	0.97196261682243	-1.88785046728972
/mnt/yusim/dalang/projects/resolveS/data/Naphade_et_al_2022/aligned/align.SRR13786246.default.sam	fr-firststrand	MAPQ-20	3of3	4	177	0.0220994475138122	0.977900552486188	-1.91160220994475
/mnt/yusim/dalang/projects/resolveS/data/Naphade_et_al_2022/aligned/align.SRR13786247.default.sam	fr-firststrand	MAPQ-20	3of3	5	143	0.0337837837837838	0.966216216216216	-1.86486486486486
/mnt/yusim/dalang/projects/resolveS/data/Naphade_et_al_2022/aligned/align.SRR13786248.default.sam	fr-firststrand	MAPQ-20	3of3	4	101	0.0380952380952381	0.961904761904762	-1.84761904761905
/mnt/yusim/dalang/projects/resolveS/data/Naphade_et_al_2022/aligned/align.SRR13786249.default.sam	fr-firststrand	MAPQ-20	3of3	3	147	0.02	0.98	-1.92
/mnt/yusim/dalang/projects/resolveS/data/Naphade_et_al_2022/aligned/align.SRR13786250.default.sam	fr-firststrand	MAPQ-20	3of3	8	290	0.0268456375838926	0.973154362416107	-1.89261744966443
/mnt/yusim/dalang/projects/resolveS/data/Naphade_et_al_2022/aligned/align.SRR13786251.default.sam	fr-firststrand	MAPQ-20	3of3	2	50	0.0384615384615385	0.961538461538462	-1.84615384615385
/mnt/yusim/dalang/projects/resolveS/data/Naphade_et_al_2022/aligned/align.SRR13786252.default.sam	fr-firststrand	MAPQ-20	3of3	2	32	0.0588235294117647	0.941176470588235	-1.76470588235294
/mnt/yusim/dalang/projects/resolveS/data/Naphade_et_al_2022/aligned/align.SRR13786253.default.sam	fr-firststrand	MAPQ-20	3of3	2	28	0.0666666666666667	0.933333333333333	-1.73333333333333
/mnt/yusim/dalang/projects/resolveS/data/Naphade_et_al_2022/aligned/align.SRR13786254.default.sam	fr-firststrand	MAPQ-20	3of3	2	26	0.0714285714285714	0.928571428571429	-1.71428571428571
/mnt/yusim/dalang/projects/resolveS/data/Naphade_et_al_2022/aligned/align.SRR13786255.default.sam	fr-firststrand	MAPQ-20	3of3	3	30	0.0909090909090909	0.909090909090909	-1.63636363636364
/mnt/yusim/dalang/projects/resolveS/data/Naphade_et_al_2022/aligned/align.SRR13786256.default.sam	fr-firststrand	MAPQ-20	3of3	2	52	0.037037037037037	0.962962962962963	-1.85185185185185
/mnt/yusim/dalang/projects/resolveS/data/Naphade_et_al_2022/aligned/align.SRR13786257.default.sam	fr-firststrand	MAPQ-20	3of3	2	63	0.0307692307692308	0.969230769230769	-1.87692307692308
/mnt/yusim/dalang/projects/resolveS/data/Naphade_et_al_2022/aligned/align.SRR13786258.default.sam	fr-firststrand	MAPQ-20	3of3	2	47	0.0408163265306122	0.959183673469388	-1.83673469387755
/mnt/yusim/dalang/projects/resolveS/data/Naphade_et_al_2022/aligned/align.SRR13786259.default.sam	fr-firststrand	MAPQ-20	3of3	1	49	0.02	0.98	-1.92
/mnt/yusim/dalang/projects/resolveS/data/Naphade_et_al_2022/aligned/align.SRR13786260.default.sam	fr-firststrand	MAPQ-20	3of3	2	61	0.0317460317460317	0.968253968253968	-1.87301587301587
/mnt/yusim/dalang/projects/resolveS/data/Naphade_et_al_2022/aligned/align.SRR13786261.default.sam	fr-firststrand	MAPQ-20	3of3	2	28	0.0666666666666667	0.933333333333333	-1.73333333333333
/mnt/yusim/dalang/projects/resolveS/data/Naphade_et_al_2022/aligned/align.SRR13786262.default.sam	fr-firststrand	MAPQ-20	3of3	2	32	0.0588235294117647	0.941176470588235	-1.76470588235294
/mnt/yusim/dalang/projects/resolveS/data/Naphade_et_al_2022/aligned/align.SRR13786263.default.sam	fr-firststrand	MAPQ-20	3of3	3	26	0.103448275862069	0.896551724137931	-1.58620689655172
/mnt/yusim/dalang/projects/resolveS/data/Naphade_et_al_2022/aligned/align.SRR13786264.default.sam	fr-firststrand	MAPQ-20	3of3	2	51	0.0377358490566038	0.962264150943396	-1.84905660377358
/mnt/yusim/dalang/projects/resolveS/data/Naphade_et_al_2022/aligned/align.SRR13786265.default.sam	fr-firststrand	MAPQ-20	3of3	2	22	0.0833333333333333	0.916666666666667	-1.66666666666667
/mnt/yusim/dalang/projects/resolveS/data/Naphade_et_al_2022/aligned/align.SRR13786266.default.sam	fr-firststrand	MAPQ-20	3of3	3	76	0.0379746835443038	0.962025316455696	-1.84810126582278
/mnt/yusim/dalang/projects/resolveS/data/Naphade_et_al_2022/aligned/align.SRR13786267.default.sam	fr-firststrand	MAPQ-20	3of3	2	93	0.0210526315789474	0.978947368421053	-1.91578947368421
/mnt/yusim/dalang/projects/resolveS/data/Naphade_et_al_2022/aligned/align.SRR13786268.default.sam	fr-firststrand	MAPQ-20	3of3	1	40	0.024390243902439	0.975609756097561	-1.90243902439024
/mnt/yusim/dalang/projects/resolveS/data/Naphade_et_al_2022/aligned/align.SRR13786269.default.sam	fr-firststrand	MAPQ-20	3of3	3	35	0.0789473684210526	0.921052631578947	-1.68421052631579
/mnt/yusim/dalang/projects/resolveS/data/Naphade_et_al_2022/aligned/align.SRR13786270.default.sam	fr-firststrand	MAPQ-20	3of3	1	51	0.0192307692307692	0.980769230769231	-1.92307692307692
/mnt/yusim/dalang/projects/resolveS/data/Naphade_et_al_2022/aligned/align.SRR13786271.default.sam	fr-firststrand	MAPQ-20	3of3	2	89	0.021978021978022	0.978021978021978	-1.91208791208791
/mnt/yusim/dalang/projects/resolveS/data/Naphade_et_al_2022/aligned/align.SRR13786272.default.sam	fr-firststrand	MAPQ-20	3of3	2	55	0.0350877192982456	0.964912280701754	-1.85964912280702
/mnt/yusim/dalang/projects/resolveS/data/Naphade_et_al_2022/aligned/align.SRR13786273.default.sam	fr-firststrand	MAPQ-20	3of3	4	81	0.0470588235294118	0.952941176470588	-1.81176470588235
/mnt/yusim/dalang/projects/resolveS/data/Naphade_et_al_2022/aligned/align.SRR13786274.default.sam	fr-firststrand	MAPQ-20	3of3	2	70	0.0277777777777778	0.972222222222222	-1.88888888888889
/mnt/yusim/dalang/projects/resolveS/data/Naphade_et_al_2022/aligned/align.SRR13786275.default.sam	fr-firststrand	MAPQ-20	3of3	3	114	0.0256410256410256	0.974358974358974	-1.8974358974359
/mnt/yusim/dalang/projects/resolveS/data/Naphade_et_al_2022/aligned/align.SRR13786276.default.sam	fr-firststrand	MAPQ-20	3of3	1	83	0.0119047619047619	0.988095238095238	-1.95238095238095
/mnt/yusim/dalang/projects/resolveS/data/Naphade_et_al_2022/aligned/align.SRR13786277.default.sam	fr-firststrand	MAPQ-20	3of3	3	108	0.027027027027027	0.972972972972973	-1.89189189189189
/mnt/yusim/dalang/projects/resolveS/data/Naphade_et_al_2022/aligned/align.SRR13786278.default.sam	fr-firststrand	MAPQ-20	3of3	2	66	0.0294117647058824	0.970588235294118	-1.88235294117647
/mnt/yusim/dalang/projects/resolveS/data/Naphade_et_al_2022/aligned/align.SRR13786279.default.sam	fr-firststrand	MAPQ-20	3of3	4	48	0.0769230769230769	0.923076923076923	-1.69230769230769
/mnt/yusim/dalang/projects/resolveS/data/Naphade_et_al_2022/aligned/align.SRR13786280.default.sam	fr-firststrand	MAPQ-20	3of3	4	210	0.0186915887850467	0.981308411214953	-1.92523364485981
