## Supplemental Matrial for "resolveS: rapid inference of RNA-seq library strandedness using universal rRNA alignments": output.results.01032050.tsv

index_str	strand_type	MAPQ_filter	detection_level	fwd	rev	fwd_Ratio	rev_Ratio	Rel_Diff
/mnt/yusim/dalang/projects/resolveS/data/Self_Data/aligned/align.nonSS_0h_1A.default.sam	fr-unstranded	MAPQ-20	4of8-split-fallback	12	12	0.5	0.5	0
/mnt/yusim/dalang/projects/resolveS/data/Self_Data/aligned/align.nonSS_0h_2A.default.sam	fr-unstranded	MAPQ-20	3of3	15	9	0.625	0.375	0.5
/mnt/yusim/dalang/projects/resolveS/data/Self_Data/aligned/align.nonSS_0h_3A.default.sam	fr-unstranded	MAPQ-20	3of3	14	14	0.5	0.5	0
/mnt/yusim/dalang/projects/resolveS/data/Self_Data/aligned/align.nonSS_3h_1A.default.sam	fr-unstranded	MAPQ-20	3of3	19	15	0.558823529411765	0.441176470588235	0.235294117647059
/mnt/yusim/dalang/projects/resolveS/data/Self_Data/aligned/align.nonSS_3h_2A.default.sam	fr-unstranded	MAPQ-20	3of3	11	13	0.458333333333333	0.541666666666667	-0.166666666666667
/mnt/yusim/dalang/projects/resolveS/data/Self_Data/aligned/align.nonSS_3h_3A.default.sam	fr-unstranded	MAPQ-20	3of3	13	14	0.481481481481481	0.518518518518518	-0.0740740740740741
/mnt/yusim/dalang/projects/resolveS/data/Self_Data/aligned/align.ss_0-1.default.sam	fr-firststrand	MAPQ-20	3of3	3	14	0.176470588235294	0.823529411764706	-1.29411764705882
/mnt/yusim/dalang/projects/resolveS/data/Self_Data/aligned/align.ss_0-2.default.sam	fr-firststrand	MAPQ-20	3of3	3	15	0.166666666666667	0.833333333333333	-1.33333333333333
/mnt/yusim/dalang/projects/resolveS/data/Self_Data/aligned/align.ss_0-3.default.sam	fr-firststrand	MAPQ-20	3of3	4	15	0.210526315789474	0.789473684210526	-1.15789473684211
/mnt/yusim/dalang/projects/resolveS/data/Self_Data/aligned/align.ss_1-1.default.sam	fr-firststrand	MAPQ-20	3of3	3	18	0.142857142857143	0.857142857142857	-1.42857142857143
/mnt/yusim/dalang/projects/resolveS/data/Self_Data/aligned/align.ss_1-2.default.sam	fr-firststrand	MAPQ-20	3of3	4	21	0.16	0.84	-1.36
/mnt/yusim/dalang/projects/resolveS/data/Self_Data/aligned/align.ss_1-3.default.sam	fr-firststrand	MAPQ-20	3of3	4	13	0.235294117647059	0.764705882352941	-1.05882352941176
