## Supplemental Matrial for "resolveS: rapid inference of RNA-seq library strandedness using universal rRNA alignments": 12859_2022_4572_MOESM2_ESM_max_sampled_resolveS_filtered.tsv

Species	Sample	Study	Strandedness (from publication methods)	Number of reads sampled	Proportion of reads failed	Proportion of reads aligning in FWD direction	Proportion of reads aligning in REV direction	Maximum proportion aligning in one direction (ignoring failed reads)	Number of reads aligned	Percentage of reads aligned	Strandedness (how_are_we_stranded_here)	Sample Pass/Fail (Publication strandedness != calculated strandedness OR 0.9 > Maximum proportion aligning in one direction > 0.6)	...14	Caution
## Remove SRR7759712/SRR7759713/SRR7759714 sampels, because the R1=75bp, R2=25bp. The data contains critical error.
## Remove SRR7890157 sampels, because the R1=75bp, R2=25bp. The data contains critical error.
h. sapiens	SRR10223738	PRJNA575571	Stranded	2000000	0.1254	0.0029	0.8717	0.8717	0.996684198	1804802	0.902401	Stranded	Passed	Stranded
h. sapiens	SRR10223739	PRJNA575571	Stranded	2000000	0.1308	0.0039	0.8653	0.8653	0.995513116	1760853	0.8804265	Stranded	Passed	Stranded
h. sapiens	SRR10223740	PRJNA575571	Stranded	2000000	0.1344	0.0067	0.8589	0.8589	0.992259704	1659321	0.8296605	Stranded	Passed	Stranded
h. sapiens	SRR10894924	PRJNA601238	Stranded	2000000	0.1246	0.0061	0.8693	0.8693	0.993031757	1610246	0.805123	Stranded	Passed	Stranded
h. sapiens	SRR10894925	PRJNA601238	Stranded	2000000	0.1144	0.0074	0.8782	0.8782	0.991644083	1510559	0.7552795	Stranded	Passed	Stranded
h. sapiens	SRR10894926	PRJNA601238	Stranded	2000000	0.1263	0.0047	0.869	0.869	0.994620579	1612619	0.8063095	Stranded	Passed	Stranded
h. sapiens	SRR1554436	PRJNA258522	Stranded	2000000	0.1193	0.0013	0.8794	0.8794	0.998523901	1793190	0.896595	Stranded	Passed	Stranded
h. sapiens	SRR1554437	PRJNA258522	Stranded	2000000	0.1143	0.0012	0.8845	0.8845	0.998645139	1810131	0.9050655	Stranded	Passed	Stranded
h. sapiens	SRR1554438	PRJNA258522	Stranded	2000000	0.1169	0.0014	0.8817	0.8817	0.998414676	1795581	0.8977905	Stranded	Passed	Stranded
s. cerevisiae	SRR1555415	PRJNA258654	Unstranded	2000000	0.0467	0.5266	0.4267	0.5266	0.552396937	1881367	0.9406835	Unstranded	Passed	Unstranded
s. cerevisiae	SRR1555416	PRJNA258654	Unstranded	2000000	0.0494	0.5248	0.4257	0.5248	0.552130458	1831979	0.9159895	Unstranded	Passed	Unstranded
s. cerevisiae	SRR1555417	PRJNA258654	Unstranded	2000000	0.0392	0.5315	0.4293	0.5315	0.553184846	1890763	0.9453815	Unstranded	Passed	Unstranded
s. cerevisiae	SRR1605749	PRJNA263283	Stranded	2000000	0.0616	0.3436	0.5948	0.5948	0.633844842	1498125	0.7490625	Unstranded	Failed	Unstranded
s. cerevisiae	SRR1605750	PRJNA263283	Stranded	2000000	0.0618	0.3443	0.5939	0.5939	0.633020678	1498691	0.7493455	Unstranded	Failed	Unstranded
s. cerevisiae	SRR1605751	PRJNA263283	Stranded	2000000	0.0573	0.302	0.6407	0.6407	0.679643577	1630119	0.8150595	Unstranded	Failed	Unstranded
a. thaliana	SRR1613921	PRJNA264018	Unstranded	2000000	0.0277	0.4861	0.4862	0.4862	0.500051424	1304680	0.65234	Unstranded	Passed	Unstranded
a. thaliana	SRR1613922	PRJNA264018	Unstranded	2000000	0.031	0.4857	0.4832	0.4857	0.501290123	1377915	0.6889575	Unstranded	Passed	Unstranded
a. thaliana	SRR1613923	PRJNA264018	Unstranded	2000000	0.0295	0.4847	0.4858	0.4858	0.500566718	1383224	0.691612	Unstranded	Passed	Unstranded
s. cerevisiae	SRR1656884	PRJNA267766	Stranded	2000000	0.2037	0.0083	0.7879	0.7879	0.989575484	1052732	0.526366	Stranded	Passed	Stranded
s. cerevisiae	SRR1656885	PRJNA267766	Stranded	2000000	0.2134	0.0092	0.7774	0.7774	0.988304094	916635	0.4583175	Stranded	Passed	Stranded
s. cerevisiae	SRR1656886	PRJNA267766	Stranded	2000000	0.2024	0.0077	0.7899	0.7899	0.990346038	1049263	0.5246315	Stranded	Passed	Stranded
h. sapiens	SRR1714481	PRJNA270371	Stranded	2000000	0.1215	0.825	0.0536	0.825	0.938993854	775191	0.3875955	Stranded	Passed	Stranded
h. sapiens	SRR1714482	PRJNA270371	Stranded	2000000	0.125	0.8336	0.0414	0.8336	0.952685714	NA	NA	Stranded	Passed	Stranded
h. sapiens	SRR1714483	PRJNA270371	Stranded	2000000	0.1218	0.8487	0.0294	0.8487	0.96651862	1441219	0.7206095	Stranded	Passed	Stranded
h. sapiens	SRR1817386	PRJNA276277	Stranded	2000000	0.1168	0.0081	0.875	0.875	0.990827766	1820205	0.9101025	Stranded	Passed	Stranded
h. sapiens	SRR1817387	PRJNA276277	Stranded	2000000	0.1281	0.0097	0.8622	0.8622	0.988874871	1817877	0.9089385	Stranded	Passed	Stranded
h. sapiens	SRR1817388	PRJNA276277	Stranded	2000000	0.1347	0.0084	0.8568	0.8568	0.990291262	NA	NA	Stranded	Passed	Stranded
h. sapiens	SRR2043005	PRJNA285124	Unstranded	2000000	0.1297	0.0027	0.8676	0.8676	0.996897622	1842855	0.9214275	Stranded	Failed	Stranded
h. sapiens	SRR2043006	PRJNA285124	Unstranded	2000000	0.1295	0.002	0.8684	0.8684	0.997702206	1772335	0.8861675	Stranded	Failed	Stranded
h. sapiens	SRR2043007	PRJNA285124	Unstranded	2000000	0.1309	0.0026	0.8665	0.8665	0.997008399	1812934	0.906467	Stranded	Failed	Stranded
a. thaliana	SRR2088865	PRJNA289110	Stranded	2000000	0.0284	0.9318	0.0398	0.9318	0.959036641	1819038	0.909519	Stranded	Passed	Stranded
a. thaliana	SRR2088866	PRJNA289110	Stranded	2000000	0.0354	0.9351	0.0295	0.9351	0.969417375	1715227	0.8576135	Stranded	Passed	Stranded
a. thaliana	SRR2088867	PRJNA289110	Stranded	2000000	0.0309	0.9377	0.0314	0.9377	0.967598803	1786641	0.8933205	Stranded	Passed	Stranded
h. sapiens	SRR2184428	PRJNA293984	Stranded	2000000	0.1283	0.4348	0.4369	0.4369	0.501204543	1803141	0.9015705	Unstranded	Failed	Unstranded
h. sapiens	SRR2184429	PRJNA293984	Stranded	2000000	0.1279	0.4337	0.4383	0.4383	0.502637615	1784479	0.8922395	Unstranded	Failed	Unstranded
h. sapiens	SRR2184430	PRJNA293984	Stranded	2000000	0.1318	0.4331	0.4351	0.4351	0.501151808	1780138	0.890069	Unstranded	Failed	Unstranded
s. cerevisiae	SRR2817418	PRJNA299815	Stranded	2000000	0.1008	0.0339	0.8653	0.8653	0.962299822	1390708	0.695354	Stranded	Passed	Stranded
s. cerevisiae	SRR2817419	PRJNA299815	Stranded	2000000	0.0737	0.025	0.9013	0.9013	0.973010904	1515382	0.757691	Stranded	Passed	Stranded
s. cerevisiae	SRR2817420	PRJNA299815	Stranded	2000000	0.1103	0.0225	0.8672	0.8672	0.974710577	1343222	0.671611	Stranded	Passed	Stranded
h. sapiens	SRR2891494	PRJNA301012	Unstranded	2000000	0.1217	0.0121	0.8662	0.8662	0.986223386	1785775	0.8928875	Stranded	Failed	Stranded
h. sapiens	SRR2891495	PRJNA301012	Unstranded	2000000	0.1249	0.0091	0.866	0.866	0.989601188	1779930	0.889965	Stranded	Failed	Stranded
h. sapiens	SRR2891496	PRJNA301012	Unstranded	2000000	0.1252	0.0083	0.8666	0.8666	0.990513202	1792739	0.8963695	Stranded	Failed	Stranded
h. sapiens	SRR2927744	PRJNA301364	Stranded	2000000	0.1291	0.0339	0.837	0.837	0.96107475	725372	0.362686	Stranded	Passed	Stranded
h. sapiens	SRR2927745	PRJNA301364	Stranded	2000000	0.1274	0.0481	0.8245	0.8245	0.944877378	622803	0.3114015	Stranded	Passed	Stranded
h. sapiens	SRR2927746	PRJNA301364	Stranded	2000000	0.1301	0.0359	0.834	0.834	0.958730889	711503	0.3557515	Stranded	Passed	Stranded
a. thaliana	SRR3087771	PRJNA308080	Stranded	2000000	0.0532	0.4775	0.4693	0.4775	0.504330376	1848757	0.9243785	Unstranded	Failed	Unstranded
a. thaliana	SRR3087772	PRJNA308080	Stranded	2000000	0.0242	0.4917	0.4842	0.4917	0.503842607	138493	0.0692465	Unstranded	Failed	Unstranded
a. thaliana	SRR3087773	PRJNA308080	Stranded	2000000	0.029	0.4884	0.4826	0.4884	0.502986612	1209431	0.6047155	Unstranded	Failed	Unstranded
s. cerevisiae	SRR3140907	PRJNA310655	Stranded	2000000	0.1675	0.0098	0.8227	0.8227	0.988228228	1048217	0.5241085	Stranded	Passed	Stranded
s. cerevisiae	SRR3140908	PRJNA310655	Stranded	2000000	0.1535	0.0118	0.8348	0.8348	0.986061895	998149	0.4990745	Stranded	Passed	Stranded
s. cerevisiae	SRR3140909	PRJNA310655	Stranded	2000000	0.1096	0.0096	0.8807	0.8807	0.989217118	1097362	0.548681	Stranded	Passed	Stranded
h. sapiens	SRR3176269	PRJNA312400	Unstranded	2000000	0.1356	0.0034	0.861	0.861	0.996066636	1593223	0.7966115	Stranded	Failed	Stranded
h. sapiens	SRR3176270	PRJNA312400	Unstranded	2000000	0.1402	0.0031	0.8567	0.8567	0.99639451	1594231	0.7971155	Stranded	Failed	Stranded
h. sapiens	SRR3176271	PRJNA312400	Unstranded	2000000	0.1391	0.0036	0.8573	0.8573	0.99581833	1600749	0.8003745	Stranded	Failed	Stranded
s. cerevisiae	SRR3180780	PRJNA312727	Stranded	2000000	0.0446	0.0075	0.9479	0.9479	0.992149885	1863034	0.931517	Stranded	Passed	Stranded
s. cerevisiae	SRR3180781	PRJNA312727	Stranded	2000000	0.0446	0.0075	0.9479	0.9479	0.992149885	1872933	0.9364665	Stranded	Passed	Stranded
s. cerevisiae	SRR3180782	PRJNA312727	Stranded	2000000	0.0427	0.0073	0.9499	0.9499	0.99237359	1868113	0.9340565	Stranded	Passed	Stranded
h. sapiens	SRR3228429	PRJNA315294	Stranded	2000000	0.1082	0.0049	0.8869	0.8869	0.994505495	1555926	0.777963	Stranded	Passed	Stranded
h. sapiens	SRR3228430	PRJNA315294	Stranded	2000000	0.113	0.0055	0.8815	0.8815	0.993799324	1543799	0.7718995	Stranded	Passed	Stranded
h. sapiens	SRR3228431	PRJNA315294	Stranded	2000000	0.1212	0.0077	0.8711	0.8711	0.991238052	1411107	0.7055535	Stranded	Passed	Stranded
a. thaliana	SRR3403539	PRJNA318918	Unstranded	2000000	0.0268	0.4872	0.486	0.4872	0.500616523	1894459	0.9472295	Unstranded	Passed	Unstranded
a. thaliana	SRR3403540	PRJNA318918	Unstranded	2000000	0.0289	0.4868	0.4843	0.4868	0.5012872	1930545	0.9652725	Unstranded	Passed	Unstranded
a. thaliana	SRR3403541	PRJNA318918	Unstranded	2000000	0.0285	0.4861	0.4854	0.4861	0.500360268	1924597	0.9622985	Unstranded	Passed	Unstranded
s. cerevisiae	SRR3407195	PRJNA319164	Stranded	2000000	0.0432	0.0082	0.9487	0.9487	0.991430662	1904239	0.9521195	Stranded	Passed	Stranded
s. cerevisiae	SRR3407196	PRJNA319164	Stranded	2000000	0.0418	0.0102	0.948	0.948	0.989355041	1897195	0.9485975	Stranded	Passed	Stranded
s. cerevisiae	SRR3407197	PRJNA319164	Stranded	2000000	0.0416	0.0087	0.9497	0.9497	0.990922371	1886212	0.943106	Stranded	Passed	Stranded
h. sapiens	SRR3727795	PRJNA327180	Unstranded	2000000	0.1345	0.4317	0.4338	0.4338	0.501213172	1781690	0.890845	Unstranded	Passed	Unstranded
h. sapiens	SRR3727796	PRJNA327180	Unstranded	2000000	0.135	0.4317	0.4333	0.4333	0.500924855	1628726	0.814363	Unstranded	Passed	Unstranded
h. sapiens	SRR3727797	PRJNA327180	Unstranded	2000000	0.131	0.4346	0.4344	0.4346	0.500115075	1682408	0.841204	Unstranded	Passed	Unstranded
a. thaliana	SRR3992506	PRJNA336058	Stranded	2000000	0.0361	0.482	0.4819	0.482	0.500051873	1724803	0.8624015	Unstranded	Failed	Unstranded
a. thaliana	SRR3992507	PRJNA336058	Stranded	2000000	0.0368	0.4809	0.4823	0.4823	0.500726744	1911715	0.9558575	Unstranded	Failed	Unstranded
a. thaliana	SRR3992508	PRJNA336058	Stranded	2000000	0.0357	0.4831	0.4812	0.4831	0.500985171	1911640	0.95582	Unstranded	Failed	Unstranded
h. sapiens	SRR4016943	PRJNA338329	Unstranded	2000000	0.1121	0.4448	0.4431	0.4448	0.500957315	1780114	0.890057	Unstranded	Passed	Unstranded
h. sapiens	SRR4016944	PRJNA338329	Unstranded	2000000	0.1253	0.4375	0.4372	0.4375	0.500171487	1794469	0.8972345	Unstranded	Passed	Unstranded
h. sapiens	SRR4016945	PRJNA338329	Unstranded	2000000	0.1179	0.4417	0.4404	0.4417	0.500736878	NA	NA	Unstranded	Passed	Unstranded
s. cerevisiae	SRR4018567	PRJNA338508	Stranded	2000000	0.0426	0.0116	0.9459	0.9459	0.987885117	1816138	0.908069	Stranded	Passed	Stranded
s. cerevisiae	SRR4018568	PRJNA338508	Stranded	2000000	0.0447	0.0098	0.9456	0.9456	0.989742516	1820064	0.910032	Stranded	Passed	Stranded
s. cerevisiae	SRR4018569	PRJNA338508	Stranded	2000000	0.0445	0.0096	0.9459	0.9459	0.989952904	1825412	0.912706	Stranded	Passed	Stranded
a. thaliana	SRR4119790	PRJNA341576	Unstranded	2000000	0.0307	0.4811	0.4882	0.4882	0.503662437	1913123	0.9565615	Unstranded	Passed	Unstranded
a. thaliana	SRR4119791	PRJNA341576	Unstranded	2000000	0.0306	0.4811	0.4883	0.4883	0.503713637	1857941	0.9289705	Unstranded	Passed	Unstranded
a. thaliana	SRR4119792	PRJNA341576	Unstranded	2000000	0.0315	0.4811	0.4874	0.4874	0.503252452	1878524	0.939262	Unstranded	Passed	Unstranded
s. cerevisiae	SRR5000465	PRJNA352693	Stranded	2000000	0.0351	0.0104	0.9545	0.9545	0.989221681	1807714	0.903857	Stranded	Passed	Stranded
s. cerevisiae	SRR5000466	PRJNA352693	Stranded	2000000	0.0356	0.0105	0.954	0.954	0.98911353	1795900	0.89795	Stranded	Passed	Stranded
s. cerevisiae	SRR5000467	PRJNA352693	Stranded	2000000	0.0287	0.0336	0.9377	0.9377	0.965407186	1728399	0.8641995	Stranded	Passed	Stranded
a. thaliana	SRR5112407	PRJNA357502	Stranded	2000000	0.0272	0.0044	0.9684	0.9684	0.995476974	1970413	0.9852065	Stranded	Passed	Stranded
a. thaliana	SRR5112408	PRJNA357502	Stranded	2000000	0.0268	0.0055	0.9676	0.9676	0.99434796	1941578	0.970789	Stranded	Passed	Stranded
a. thaliana	SRR5112409	PRJNA357502	Stranded	2000000	0.0272	0.0037	0.9691	0.9691	0.996196546	1919416	0.959708	Stranded	Passed	Stranded
h. sapiens	SRR5115115	PRJNA357628	Stranded	2000000	0.0998	0.0051	0.8951	0.8951	0.994334592	1698560	0.84928	Stranded	Passed	Stranded
h. sapiens	SRR5115116	PRJNA357628	Stranded	2000000	0.0504	0.0029	0.9467	0.9467	0.996946083	1762855	0.8814275	Stranded	Passed	Stranded
h. sapiens	SRR5115117	PRJNA357628	Stranded	2000000	0.0927	0.0048	0.9026	0.9026	0.994710161	1415315	0.7076575	Stranded	Passed	Stranded
a. thaliana	SRR5121376	PRJNA358157	Unstranded	2000000	0.0339	0.4862	0.4799	0.4862	0.503260532	1962162	0.981081	Unstranded	Passed	Unstranded
a. thaliana	SRR5121377	PRJNA358157	Unstranded	2000000	0.0358	0.4835	0.4806	0.4835	0.501503993	1968611	0.9843055	Unstranded	Passed	Unstranded
a. thaliana	SRR5121378	PRJNA358157	Unstranded	2000000	0.0351	0.4862	0.4787	0.4862	0.503886413	1848800	0.9244	Unstranded	Passed	Unstranded
a. thaliana	SRR5244313	PRJNA374044	Stranded	2000000	0.0285	0.0049	0.9666	0.9666	0.994956253	1779085	0.8895425	Stranded	Passed	Stranded
a. thaliana	SRR5244314	PRJNA374044	Stranded	2000000	0.0287	0.005	0.9664	0.9664	0.99485279	1777850	0.888925	Stranded	Passed	Stranded
a. thaliana	SRR5244315	PRJNA374044	Stranded	2000000	0.0279	0.0046	0.9675	0.9675	0.995267977	1849045	0.9245225	Stranded	Passed	Stranded
s. cerevisiae	SRR5309371	PRJNA377731	Stranded	2000000	0.0661	0.0142	0.9197	0.9197	0.984794946	1646320	0.82316	Stranded	Passed	Stranded
s. cerevisiae	SRR5309372	PRJNA377731	Stranded	2000000	0.0618	0.012	0.9262	0.9262	0.98720955	1721639	0.8608195	Stranded	Passed	Stranded
s. cerevisiae	SRR5309373	PRJNA377731	Stranded	2000000	0.0492	0.0152	0.9357	0.9357	0.984015144	1712735	0.8563675	Stranded	Passed	Stranded
a. thaliana	SRR5313798	PRJNA378128	Stranded	2000000	0.0272	0.007	0.9658	0.9658	0.992804276	1920275	0.9601375	Stranded	Passed	Stranded
a. thaliana	SRR5313799	PRJNA378128	Stranded	2000000	0.0281	0.0249	0.947	0.947	0.97438008	1931402	0.965701	Stranded	Passed	Stranded
a. thaliana	SRR5313800	PRJNA378128	Stranded	2000000	0.0281	0.0781	0.8938	0.8938	0.919641938	1931905	0.9659525	Stranded	Passed	Stranded
h. sapiens	SRR5350614	PRJNA379443	Unstranded	2000000	0.1301	0.4354	0.4345	0.4354	0.500517301	1713586	0.856793	Unstranded	Passed	Unstranded
h. sapiens	SRR5350615	PRJNA379443	Unstranded	2000000	0.129	0.4359	0.4351	0.4359	0.500459242	1762350	0.881175	Unstranded	Passed	Unstranded
h. sapiens	SRR5350616	PRJNA379443	Unstranded	2000000	0.1208	0.4391	0.4401	0.4401	0.500568699	NA	NA	Unstranded	Passed	Unstranded
s. cerevisiae	SRR5417301	PRJNA381711	Unstranded	2000000	0.0341	0.4951	0.4708	0.4951	0.512578942	1416818	0.708409	Unstranded	Passed	Unstranded
s. cerevisiae	SRR5417302	PRJNA381711	Unstranded	2000000	0.025	0.5016	0.4735	0.5016	0.514408779	1580217	0.7901085	Unstranded	Passed	Unstranded
s. cerevisiae	SRR5417303	PRJNA381711	Unstranded	2000000	0.04	0.492	0.468	0.492	0.5125	1421038	0.710519	Unstranded	Passed	Unstranded
s. cerevisiae	SRR5468230	PRJNA383899	Stranded	2000000	0.0277	0.0159	0.9563	0.9563	0.98364534	1771596	0.885798	Stranded	Passed	Stranded
s. cerevisiae	SRR5468231	PRJNA383899	Stranded	2000000	0.0282	0.0146	0.9572	0.9572	0.984976333	1776732	0.888366	Stranded	Passed	Stranded
s. cerevisiae	SRR5468232	PRJNA383899	Stranded	2000000	0.027	0.0149	0.9581	0.9581	0.984686536	1769659	0.8848295	Stranded	Passed	Stranded
a. thaliana	SRR5483618	PRJNA384596	Stranded	2000000	0.0305	0.0049	0.9646	0.9646	0.994945848	1948068	0.974034	Stranded	Passed	Stranded
a. thaliana	SRR5483619	PRJNA384596	Stranded	2000000	0.0286	0.005	0.9664	0.9664	0.99485279	1950215	0.9751075	Stranded	Passed	Stranded
a. thaliana	SRR5483620	PRJNA384596	Stranded	2000000	0.0287	0.005	0.9663	0.9663	0.99485226	1891853	0.9459265	Stranded	Passed	Stranded
h. sapiens	SRR5575722	PRJNA387175	Unstranded	2000000	0.1437	0.4287	0.4276	0.4287	0.500642298	1173337	0.5866685	Unstranded	Passed	Unstranded
h. sapiens	SRR5575723	PRJNA387175	Unstranded	2000000	0.1338	0.4343	0.4319	0.4343	0.501385361	1449367	0.7246835	Unstranded	Passed	Unstranded
h. sapiens	SRR5575724	PRJNA387175	Unstranded	2000000	0.139	0.4305	0.4305	0.4305	0.5	1460188	0.730094	Unstranded	Passed	Unstranded
a. thaliana	SRR5588566	PRJNA387601	Unstranded	2000000	0.0326	0.4797	0.4877	0.4877	0.504134794	1887012	0.943506	Unstranded	Passed	Unstranded
a. thaliana	SRR5588567	PRJNA387601	Unstranded	2000000	0.0322	0.4857	0.4821	0.4857	0.501859888	1827941	0.9139705	Unstranded	Passed	Unstranded
a. thaliana	SRR5588568	PRJNA387601	Unstranded	2000000	0.0352	0.4766	0.4881	0.4881	0.505960402	1739234	0.869617	Unstranded	Passed	Unstranded
a. thaliana	SRR5618242	PRJNA388207	Stranded	2000000	0.0364	0.9008	0.0628	0.9008	0.934827729	1874286	0.937143	Stranded	Passed	Stranded
a. thaliana	SRR5618243	PRJNA388207	Stranded	2000000	0.037	0.9009	0.0621	0.9009	0.935514019	1896122	0.948061	Stranded	Passed	Stranded
a. thaliana	SRR5618244	PRJNA388207	Stranded	2000000	0.035	0.9194	0.0456	0.9194	0.952746114	1892331	0.9461655	Stranded	Passed	Stranded
a. thaliana	SRR5640546	PRJNA388948	Stranded	2000000	0.0288	0.004	0.9672	0.9672	0.995881384	1947993	0.9739965	Stranded	Passed	Stranded
a. thaliana	SRR5640547	PRJNA388948	Stranded	2000000	0.0281	0.003	0.9689	0.9689	0.996913263	1953464	0.976732	Stranded	Passed	Stranded
a. thaliana	SRR5640548	PRJNA388948	Stranded	2000000	0.0278	0.0031	0.9691	0.9691	0.996811356	1958610	0.979305	Stranded	Passed	Stranded
s. cerevisiae	SRR6357070	PRJNA421472	Stranded	2000000	0.0383	0.0088	0.9529	0.9529	0.990849537	1589205	0.7946025	Stranded	Passed	Stranded
s. cerevisiae	SRR6357071	PRJNA421472	Stranded	2000000	0.0393	0.0091	0.9516	0.9516	0.99052774	1578243	0.7891215	Stranded	Passed	Stranded
s. cerevisiae	SRR6357072	PRJNA421472	Stranded	2000000	0.048	0.0095	0.9425	0.9425	0.990021008	1613639	0.8068195	Stranded	Passed	Stranded
a. thaliana	SRR6687547	PRJNA433501	Stranded	2000000	0.0513	0.9416	0.007	0.9416	0.992620704	1743504	0.871752	Stranded	Passed	Stranded
a. thaliana	SRR6687548	PRJNA433501	Stranded	2000000	0.0373	0.9561	0.0067	0.9561	0.99304113	1774538	0.887269	Stranded	Passed	Stranded
a. thaliana	SRR6687549	PRJNA433501	Stranded	2000000	0.0359	0.9581	0.0059	0.9581	0.993879668	1787991	0.8939955	Stranded	Passed	Stranded
s. cerevisiae	SRR6767450	PRJNA435723	Stranded	2000000	0.0314	0.8091	0.1594	0.8091	0.835415591	1248735	0.6243675	Stranded	Failed	Stranded
s. cerevisiae	SRR6767451	PRJNA435723	Stranded	2000000	0.032	0.8558	0.1122	0.8558	0.884090909	1322565	0.6612825	Stranded	Failed	Stranded
s. cerevisiae	SRR6767452	PRJNA435723	Stranded	2000000	0.5651	0.3967	0.0382	0.3967	0.912163716	1150090	0.575045	Stranded	Failed	Stranded
h. sapiens	SRR7146227	PRJNA470932	Stranded	2000000	0.1134	0.0055	0.881	0.881	0.993795826	1718264	0.859132	Stranded	Passed	Stranded
h. sapiens	SRR7146228	PRJNA470932	Stranded	2000000	0.1133	0.0056	0.8812	0.8812	0.99368516	1715207	0.8576035	Stranded	Passed	Stranded
h. sapiens	SRR7146229	PRJNA470932	Stranded	2000000	0.1103	0.0047	0.885	0.885	0.99471732	1717028	0.858514	Stranded	Passed	Stranded
s. cerevisiae	SRR7174202	PRJNA471740	Stranded	2000000	0.168	0.0093	0.8227	0.8227	0.988822115	1185093	0.5925465	Stranded	Passed	Stranded
s. cerevisiae	SRR7174204	PRJNA471740	Stranded	2000000	0.1699	0.0093	0.8208	0.8208	0.988796531	1089539	0.5447695	Stranded	Passed	Stranded
s. cerevisiae	SRR7363059	PRJNA476714	Stranded	2000000	0.0481	0.0053	0.9466	0.9466	0.994432188	1894738	0.947369	Stranded	Passed	Stranded
s. cerevisiae	SRR7363060	PRJNA476714	Stranded	2000000	0.0411	0.0054	0.9536	0.9536	0.994369135	1916086	0.958043	Stranded	Passed	Stranded
s. cerevisiae	SRR7363061	PRJNA476714	Stranded	2000000	0.0455	0.0051	0.9493	0.9493	0.994656329	1898598	0.949299	Stranded	Passed	Stranded
a. thaliana	SRR7500504	PRJNA480268	Stranded	2000000	0.0326	0.1	0.8674	0.8674	0.896630143	1792687	0.8963435	Stranded	Failed	Stranded
a. thaliana	SRR7500505	PRJNA480268	Stranded	2000000	0.0356	0.0893	0.8751	0.8751	0.907403567	1707115	0.8535575	Stranded	Passed	Stranded
a. thaliana	SRR7500506	PRJNA480268	Stranded	2000000	0.0358	0.1079	0.8563	0.8563	0.888093756	1766472	0.883236	Stranded	Failed	Stranded
a. thaliana	SRR7706470	PRJNA486520	Stranded	2000000	0.0439	0.0221	0.934	0.934	0.976885263	1512587	0.7562935	Stranded	Passed	Stranded
a. thaliana	SRR7706471	PRJNA486520	Stranded	2000000	0.0431	0.0215	0.9354	0.9354	0.977531612	1516906	0.758453	Stranded	Passed	Stranded
a. thaliana	SRR7706472	PRJNA486520	Stranded	2000000	0.0455	0.0222	0.9323	0.9323	0.97674175	1462447	0.7312235	Stranded	Passed	Stranded
h. sapiens	SRR7890155	PRJNA492497	Stranded	2000000	0.1202	0.0243	0.8554	0.8554	0.972376947	876704	0.438352	Stranded	Passed	Stranded
h. sapiens	SRR7890156	PRJNA492497	Stranded	2000000	0.1204	0.0249	0.8547	0.8547	0.971691678	846578	0.423289	Stranded	Passed	Stranded
s. cerevisiae	SRR8109496	PRJNA498394	Stranded	2000000	0.0302	0.0127	0.9571	0.9571	0.986904516	1537392	0.768696	Stranded	Passed	Stranded
s. cerevisiae	SRR8109497	PRJNA498394	Stranded	2000000	0.0291	0.0134	0.9575	0.9575	0.986198373	1506173	0.7530865	Stranded	Passed	Stranded
s. cerevisiae	SRR8109498	PRJNA498394	Stranded	2000000	0.0281	0.0134	0.9585	0.9585	0.986212573	1476378	0.738189	Stranded	Passed	Stranded
s. cerevisiae	SRR8198059	PRJNA505786	Stranded	2000000	0.0192	0.043	0.9378	0.9378	0.956158238	1241590	0.620795	Stranded	Passed	Stranded
s. cerevisiae	SRR8198060	PRJNA505786	Stranded	2000000	0.02	0.0367	0.9433	0.9433	0.96255102	1339924	0.669962	Stranded	Passed	Stranded
s. cerevisiae	SRR8198061	PRJNA505786	Stranded	2000000	0.02	0.0325	0.9474	0.9474	0.96683335	1374079	0.6870395	Stranded	Passed	Stranded
a. thaliana	SRR8249024	PRJNA507243	Unstranded	2000000	0.0374	0.4949	0.4677	0.4949	0.514128402	1567330	0.783665	Unstranded	Passed	Unstranded
a. thaliana	SRR8249025	PRJNA507243	Unstranded	2000000	0.0561	0.4974	0.4465	0.4974	0.526962602	1371597	0.6857985	Unstranded	Passed	Unstranded
a. thaliana	SRR8249026	PRJNA507243	Unstranded	2000000	0.0327	0.4831	0.4842	0.4842	0.500568593	1885512	0.942756	Unstranded	Passed	Unstranded
a. thaliana	SRR8368635	PRJNA511671	Unstranded	2000000	0.0325	0.4813	0.4863	0.4863	0.502583712	1951971	0.9759855	Unstranded	Passed	Unstranded
a. thaliana	SRR8368636	PRJNA511671	Unstranded	2000000	0.0331	0.4802	0.4867	0.4867	0.503361258	1952933	0.9764665	Unstranded	Passed	Unstranded
a. thaliana	SRR8368637	PRJNA511671	Unstranded	2000000	0.0343	0.4789	0.4868	0.4868	0.504090297	1930232	0.965116	Unstranded	Passed	Unstranded
s. cerevisiae	SRR8761856	PRJNA528474	Unstranded	2000000	0.1396	0.427	0.4333	0.4333	0.503661513	1749486	0.874743	Unstranded	Passed	Unstranded
s. cerevisiae	SRR8761857	PRJNA528474	Unstranded	2000000	0.1383	0.4279	0.4338	0.4338	0.503423465	1752232	0.876116	Unstranded	Passed	Unstranded
s. cerevisiae	SRR8761858	PRJNA528474	Unstranded	2000000	0.1093	0.4418	0.449	0.449	0.504041311	1715266	0.857633	Unstranded	Passed	Unstranded
s. cerevisiae	SRR9336459	PRJNA550078	Stranded	2000000	0.0318	0.0234	0.9448	0.9448	0.97583144	1834520	0.91726	Stranded	Passed	Stranded
s. cerevisiae	SRR9336460	PRJNA550078	Stranded	2000000	0.0325	0.0245	0.943	0.943	0.974677003	1821323	0.9106615	Stranded	Passed	Stranded
s. cerevisiae	SRR9336461	PRJNA550078	Stranded	2000000	0.0282	0.0261	0.9456	0.9456	0.973139858	1812810	0.906405	Stranded	Passed	Stranded
h. sapiens	SRR934360	PRJNA211959	Unstranded	2000000	0.1398	0.4336	0.4266	0.4336	0.504068821	1833477	0.9167385	Unstranded	Passed	Unstranded
h. sapiens	SRR934361	PRJNA211959	Unstranded	2000000	0.1414	0.4311	0.4275	0.4311	0.502096436	NA	NA	Unstranded	Passed	Unstranded
h. sapiens	SRR934362	PRJNA211959	Unstranded	2000000	0.1355	0.4338	0.4308	0.4338	0.501734906	NA	NA	Unstranded	Passed	Unstranded
a. thaliana	SRR9844291	PRJNA556865	Unstranded	2000000	0.0381	0.4836	0.4783	0.4836	0.502754964	1954066	0.977033	Unstranded	Passed	Unstranded
a. thaliana	SRR9844292	PRJNA556865	Unstranded	2000000	0.0372	0.4866	0.4763	0.4866	0.505348427	1958681	0.9793405	Unstranded	Passed	Unstranded
a. thaliana	SRR9844293	PRJNA556865	Unstranded	2000000	0.037	0.4843	0.4787	0.4843	0.50290758	1958849	0.9794245	Unstranded	Passed	Unstranded
