## Supplemental Matrial for "resolveS: rapid inference of RNA-seq library strandedness using universal rRNA alignments": output.test1M.tsv

File	Strand_Type	MAPQ_Filter	Detection_Level	Overall_fallback_Fwd	Overall_fallback_Rev	Overall_fallback_Fwd_Ratio	Overall_fallback_Rev_Ratio	Overall_fallback_Rel_Diff
/mnt/yusim/dalang/projects/resolveS/data/Signal_2022/aligned/align.SRR10223738.default.sam	fr-firststrand	MAPQ-20	3of3	2	65	0.0298507462686567	0.970149253731343	-1.88059701492537
/mnt/yusim/dalang/projects/resolveS/data/Signal_2022/aligned/align.SRR10223739.default.sam	fr-firststrand	MAPQ-20	3of3	1	30	0.032258064516129	0.967741935483871	-1.87096774193548
/mnt/yusim/dalang/projects/resolveS/data/Signal_2022/raw/SRR10223738_1.fastq.gz	fr-firststrand	MAPQ-20	3of3	2	32	0.0588235294117647	0.941176470588235	-1.76470588235294
/mnt/yusim/dalang/projects/resolveS/data/Signal_2022/raw/SRR10223739_1.fastq.gz	fr-firststrand	MAPQ-20	multi-of8-fallback	1	17	0.0555555555555556	0.944444444444444	-1.77777777777778
/mnt/yusim/dalang/projects/resolveS/data/Signal_2022/raw/SRR10223740_1.fastq.gz	fr-firststrand	MAPQ-20	multi-of8-fallback	0	16	0	1	-2
/mnt/yusim/dalang/projects/resolveS/data/Signal_2022/raw/SRR10894924_1.fastq.gz	fr-firststrand	MAPQ-20	3of3	3	17	0.15	0.85	-1.4
/mnt/yusim/dalang/projects/resolveS/data/Signal_2022/raw/SRR10894925_1.fastq.gz	fr-firststrand	MAPQ-20	3of3	9	16	0.36	0.64	-0.56
/mnt/yusim/dalang/projects/resolveS/data/Signal_2022/raw/SRR10894926_1.fastq.gz	fr-firststrand	MAPQ-20	3of3	4	22	0.153846153846154	0.846153846153846	-1.38461538461538
/mnt/yusim/dalang/projects/resolveS/data/Signal_2022/raw/SRR1554436_1.fastq.gz	fr-firststrand	MAPQ-0	3of3	1	95	0.0104166666666667	0.989583333333333	-1.95833333333333
/mnt/yusim/dalang/projects/resolveS/data/Signal_2022/raw/SRR1554437_1.fastq.gz	fr-firststrand	MAPQ-20	only-7-chroms-fallback	0	7	0	1	-2
/mnt/yusim/dalang/projects/resolveS/data/Signal_2022/raw/SRR1554438_1.fastq.gz	fr-firststrand	MAPQ-20	only-4-chroms-fallback	0	4	0	1	-2
/mnt/yusim/dalang/projects/resolveS/data/Signal_2022/raw/SRR1555415_1.fastq.gz	fr-unstranded	MAPQ-20	3of3	19	6	0.76	0.24	1.04
/mnt/yusim/dalang/projects/resolveS/data/Signal_2022/raw/SRR1555416_1.fastq.gz	fr-unstranded	MAPQ-20	3of3	26	22	0.541666666666667	0.458333333333333	0.166666666666667
/mnt/yusim/dalang/projects/resolveS/data/Signal_2022/raw/SRR1555417_1.fastq.gz	fr-unstranded	MAPQ-20	multi-of8-fallback	11	7	0.611111111111111	0.388888888888889	0.444444444444444
/mnt/yusim/dalang/projects/resolveS/data/Signal_2022/raw/SRR1605749_1.fastq.gz	fr-unstranded	MAPQ-20	4of8-split-fallback	14	12	0.538461538461538	0.461538461538462	0.153846153846154
/mnt/yusim/dalang/projects/resolveS/data/Signal_2022/raw/SRR1605750_1.fastq.gz	fr-unstranded	MAPQ-20	multi-of8-fallback	9	15	0.375	0.625	-0.5
/mnt/yusim/dalang/projects/resolveS/data/Signal_2022/raw/SRR1605751_1.fastq.gz	fr-unstranded	MAPQ-20	multi-of8-fallback	9	13	0.409090909090909	0.590909090909091	-0.363636363636364
/mnt/yusim/dalang/projects/resolveS/data/Signal_2022/raw/SRR1613921_1.fastq.gz	fr-unstranded	MAPQ-20	3of3	99	97	0.505102040816326	0.494897959183673	0.0204081632653061
/mnt/yusim/dalang/projects/resolveS/data/Signal_2022/raw/SRR1613922_1.fastq.gz	fr-unstranded	MAPQ-20	3of3	106	78	0.576086956521739	0.423913043478261	0.304347826086957
/mnt/yusim/dalang/projects/resolveS/data/Signal_2022/raw/SRR1613923_1.fastq.gz	fr-unstranded	MAPQ-20	3of3	81	84	0.490909090909091	0.509090909090909	-0.0363636363636364
/mnt/yusim/dalang/projects/resolveS/data/Signal_2022/raw/SRR1656884_1.fastq.gz	fr-firststrand	MAPQ-20	3of3	2	98	0.02	0.98	-1.92
/mnt/yusim/dalang/projects/resolveS/data/Signal_2022/raw/SRR1656885_1.fastq.gz	fr-firststrand	MAPQ-20	4of5	4	136	0.0285714285714286	0.971428571428571	-1.88571428571429
/mnt/yusim/dalang/projects/resolveS/data/Signal_2022/raw/SRR1656886_1.fastq.gz	fr-firststrand	MAPQ-20	3of3	4	80	0.0476190476190476	0.952380952380952	-1.80952380952381
/mnt/yusim/dalang/projects/resolveS/data/Signal_2022/raw/SRR1714481_1.fastq.gz	fr-firststrand	MAPQ-20	3of3	41	455	0.0826612903225806	0.917338709677419	-1.66935483870968
/mnt/yusim/dalang/projects/resolveS/data/Signal_2022/raw/SRR1714482_1.fastq.gz	fr-secondstrand	MAPQ-20	4of5	58	155	0.272300469483568	0.727699530516432	-0.910798122065728
/mnt/yusim/dalang/projects/resolveS/data/Signal_2022/raw/SRR1714483_1.fastq.gz	fr-firststrand	MAPQ-20	multi-of8-fallback	33	62	0.347368421052632	0.652631578947368	-0.610526315789474
/mnt/yusim/dalang/projects/resolveS/data/Signal_2022/raw/SRR1817386_1.fastq.gz	fr-firststrand	MAPQ-20	multi-of8-fallback	1	23	0.0416666666666667	0.958333333333333	-1.83333333333333
/mnt/yusim/dalang/projects/resolveS/data/Signal_2022/raw/SRR1817387_1.fastq.gz	fr-firststrand	MAPQ-20	multi-of8-fallback	0	14	0	1	-2
/mnt/yusim/dalang/projects/resolveS/data/Signal_2022/raw/SRR1817388_1.fastq.gz	fr-firststrand	MAPQ-20	multi-of8-fallback	0	21	0	1	-2
/mnt/yusim/dalang/projects/resolveS/data/Signal_2022/raw/SRR2043005_1.fastq.gz	fr-firststrand	MAPQ-20	3of3	0	58	0	1	-2
/mnt/yusim/dalang/projects/resolveS/data/Signal_2022/raw/SRR2043006_1.fastq.gz	fr-firststrand	MAPQ-20	3of3	2	78	0.025	0.975	-1.9
/mnt/yusim/dalang/projects/resolveS/data/Signal_2022/raw/SRR2043007_1.fastq.gz	fr-firststrand	MAPQ-20	3of3	2	58	0.0333333333333333	0.966666666666667	-1.86666666666667
/mnt/yusim/dalang/projects/resolveS/data/Signal_2022/raw/SRR2088865_1.fastq.gz	fr-secondstrand	MAPQ-20	3of3	88	37	0.704	0.296	0.816
/mnt/yusim/dalang/projects/resolveS/data/Signal_2022/raw/SRR2088866_1.fastq.gz	fr-secondstrand	MAPQ-20	3of3	131	46	0.740112994350282	0.259887005649718	0.96045197740113
/mnt/yusim/dalang/projects/resolveS/data/Signal_2022/raw/SRR2088867_1.fastq.gz	fr-secondstrand	MAPQ-20	3of3	149	42	0.780104712041885	0.219895287958115	1.12041884816754
/mnt/yusim/dalang/projects/resolveS/data/Signal_2022/raw/SRR2184428_1.fastq.gz	fr-unstranded	MAPQ-20	3of3	48	35	0.578313253012048	0.421686746987952	0.313253012048193
/mnt/yusim/dalang/projects/resolveS/data/Signal_2022/raw/SRR2184429_1.fastq.gz	fr-unstranded	MAPQ-20	3of3	46	54	0.46	0.54	-0.16
/mnt/yusim/dalang/projects/resolveS/data/Signal_2022/raw/SRR2184430_1.fastq.gz	fr-unstranded	MAPQ-20	3of3	58	39	0.597938144329897	0.402061855670103	0.391752577319588
/mnt/yusim/dalang/projects/resolveS/data/Signal_2022/raw/SRR2817418_1.fastq.gz	fr-firststrand	MAPQ-20	3of3	12	491	0.0238568588469185	0.976143141153082	-1.90457256461233
/mnt/yusim/dalang/projects/resolveS/data/Signal_2022/raw/SRR2817419_1.fastq.gz	fr-firststrand	MAPQ-20	3of3	5	421	0.0117370892018779	0.988262910798122	-1.95305164319249
/mnt/yusim/dalang/projects/resolveS/data/Signal_2022/raw/SRR2817420_1.fastq.gz	fr-firststrand	MAPQ-20	3of3	6	431	0.0137299771167048	0.986270022883295	-1.94508009153318
/mnt/yusim/dalang/projects/resolveS/data/Signal_2022/raw/SRR2891494_1.fastq.gz	fr-firststrand	MAPQ-20	3of3	2	49	0.0392156862745098	0.96078431372549	-1.84313725490196
/mnt/yusim/dalang/projects/resolveS/data/Signal_2022/raw/SRR2891495_1.fastq.gz	fr-firststrand	MAPQ-20	3of3	1	51	0.0192307692307692	0.980769230769231	-1.92307692307692
/mnt/yusim/dalang/projects/resolveS/data/Signal_2022/raw/SRR2891496_1.fastq.gz	fr-firststrand	MAPQ-20	3of3	5	59	0.078125	0.921875	-1.6875
/mnt/yusim/dalang/projects/resolveS/data/Signal_2022/raw/SRR2927744_1.fastq.gz	fr-secondstrand	MAPQ-20	multi-of8-fallback	108	16	0.870967741935484	0.129032258064516	1.48387096774194
/mnt/yusim/dalang/projects/resolveS/data/Signal_2022/raw/SRR2927745_1.fastq.gz	fr-secondstrand	MAPQ-20	multi-of8-fallback	128	22	0.853333333333333	0.146666666666667	1.41333333333333
/mnt/yusim/dalang/projects/resolveS/data/Signal_2022/raw/SRR2927746_1.fastq.gz	fr-secondstrand	MAPQ-20	multi-of8-fallback	111	9	0.925	0.075	1.7
/mnt/yusim/dalang/projects/resolveS/data/Signal_2022/raw/SRR3087771_1.fastq.gz	fr-unstranded	MAPQ-20	4of5	195	184	0.514511873350924	0.485488126649077	0.0580474934036939
/mnt/yusim/dalang/projects/resolveS/data/Signal_2022/raw/SRR3087772_1.fastq.gz	fr-unstranded	MAPQ-20	3of3	104	96	0.52	0.48	0.08
/mnt/yusim/dalang/projects/resolveS/data/Signal_2022/raw/SRR3087773_1.fastq.gz	fr-unstranded	MAPQ-20	3of3	87	62	0.583892617449664	0.416107382550336	0.335570469798658
/mnt/yusim/dalang/projects/resolveS/data/Signal_2022/raw/SRR3140907_1.fastq.gz	fr-firststrand	MAPQ-20	3of3	2	320	0.0062111801242236	0.993788819875776	-1.97515527950311
/mnt/yusim/dalang/projects/resolveS/data/Signal_2022/raw/SRR3140908_1.fastq.gz	fr-firststrand	MAPQ-20	3of3	1	205	0.00485436893203883	0.995145631067961	-1.98058252427184
/mnt/yusim/dalang/projects/resolveS/data/Signal_2022/raw/SRR3140909_1.fastq.gz	fr-firststrand	MAPQ-20	3of3	2	226	0.0087719298245614	0.991228070175439	-1.96491228070175
/mnt/yusim/dalang/projects/resolveS/data/Signal_2022/raw/SRR3176269_1.fastq.gz	fr-firststrand	MAPQ-20	3of3	3	69	0.0416666666666667	0.958333333333333	-1.83333333333333
/mnt/yusim/dalang/projects/resolveS/data/Signal_2022/raw/SRR3176270_1.fastq.gz	fr-firststrand	MAPQ-20	3of3	3	81	0.0357142857142857	0.964285714285714	-1.85714285714286
/mnt/yusim/dalang/projects/resolveS/data/Signal_2022/raw/SRR3176271_1.fastq.gz	fr-firststrand	MAPQ-20	3of3	2	68	0.0285714285714286	0.971428571428571	-1.88571428571429
/mnt/yusim/dalang/projects/resolveS/data/Signal_2022/raw/SRR3180780_1.fastq.gz	fr-firststrand	MAPQ-20	3of3	1	17	0.0555555555555556	0.944444444444444	-1.77777777777778
/mnt/yusim/dalang/projects/resolveS/data/Signal_2022/raw/SRR3180781_1.fastq.gz	fr-firststrand	MAPQ-20	3of3	0	25	0	1	-2
/mnt/yusim/dalang/projects/resolveS/data/Signal_2022/raw/SRR3180782_1.fastq.gz	fr-firststrand	MAPQ-20	3of3	1	16	0.0588235294117647	0.941176470588235	-1.76470588235294
/mnt/yusim/dalang/projects/resolveS/data/Signal_2022/raw/SRR3228429_1.fastq.gz	fr-firststrand	MAPQ-20	multi-of8-fallback	5	14	0.263157894736842	0.736842105263158	-0.947368421052632
/mnt/yusim/dalang/projects/resolveS/data/Signal_2022/raw/SRR3228430_1.fastq.gz	fr-firststrand	MAPQ-20	3of3	5	54	0.0847457627118644	0.915254237288136	-1.66101694915254
/mnt/yusim/dalang/projects/resolveS/data/Signal_2022/raw/SRR3228431_1.fastq.gz	fr-firststrand	MAPQ-20	3of3	7	77	0.0833333333333333	0.916666666666667	-1.66666666666667
/mnt/yusim/dalang/projects/resolveS/data/Signal_2022/raw/SRR3403539_1.fastq.gz	fr-unstranded	MAPQ-10	multi-of8-fallback	10	7	0.588235294117647	0.411764705882353	0.352941176470588
/mnt/yusim/dalang/projects/resolveS/data/Signal_2022/raw/SRR3403540_1.fastq.gz	fr-unstranded	MAPQ-3	multi-of8-fallback	26	17	0.604651162790698	0.395348837209302	0.418604651162791
/mnt/yusim/dalang/projects/resolveS/data/Signal_2022/raw/SRR3403541_1.fastq.gz	fr-unstranded	MAPQ-10	multi-of8-fallback	5	9	0.357142857142857	0.642857142857143	-0.571428571428571
/mnt/yusim/dalang/projects/resolveS/data/Signal_2022/raw/SRR3407195_1.fastq.gz	fr-firststrand	MAPQ-20	4of5	2	38	0.05	0.95	-1.8
/mnt/yusim/dalang/projects/resolveS/data/Signal_2022/raw/SRR3407196_1.fastq.gz	fr-firststrand	MAPQ-20	4of5	2	36	0.0526315789473684	0.947368421052632	-1.78947368421053
/mnt/yusim/dalang/projects/resolveS/data/Signal_2022/raw/SRR3407197_1.fastq.gz	fr-firststrand	MAPQ-20	4of5	2	47	0.0408163265306122	0.959183673469388	-1.83673469387755
/mnt/yusim/dalang/projects/resolveS/data/Signal_2022/raw/SRR3727795_1.fastq.gz	fr-unstranded	MAPQ-20	multi-of8-fallback	9	8	0.529411764705882	0.470588235294118	0.117647058823529
/mnt/yusim/dalang/projects/resolveS/data/Signal_2022/raw/SRR3727796_1.fastq.gz	fr-unstranded	MAPQ-20	3of3	26	9	0.742857142857143	0.257142857142857	0.971428571428571
/mnt/yusim/dalang/projects/resolveS/data/Signal_2022/raw/SRR3727797_1.fastq.gz	fr-unstranded	MAPQ-20	3of3	19	9	0.678571428571429	0.321428571428571	0.714285714285714
/mnt/yusim/dalang/projects/resolveS/data/Signal_2022/raw/SRR3992506_1.fastq.gz	fr-unstranded	MAPQ-20	3of3	46	37	0.55421686746988	0.44578313253012	0.216867469879518
/mnt/yusim/dalang/projects/resolveS/data/Signal_2022/raw/SRR3992507_1.fastq.gz	fr-unstranded	MAPQ-20	multi-of8-fallback	21	20	0.51219512195122	0.48780487804878	0.0487804878048781
/mnt/yusim/dalang/projects/resolveS/data/Signal_2022/raw/SRR3992508_1.fastq.gz	fr-unstranded	MAPQ-20	multi-of8-fallback	7	11	0.388888888888889	0.611111111111111	-0.444444444444444
/mnt/yusim/dalang/projects/resolveS/data/Signal_2022/raw/SRR4016943_1.fastq.gz	fr-unstranded	MAPQ-20	3of3	6	10	0.375	0.625	-0.5
/mnt/yusim/dalang/projects/resolveS/data/Signal_2022/raw/SRR4016944_1.fastq.gz	fr-unstranded	MAPQ-20	3of3	15	12	0.555555555555556	0.444444444444444	0.222222222222222
/mnt/yusim/dalang/projects/resolveS/data/Signal_2022/raw/SRR4016945_1.fastq.gz	fr-unstranded	MAPQ-20	3of3	16	10	0.615384615384615	0.384615384615385	0.461538461538462
/mnt/yusim/dalang/projects/resolveS/data/Signal_2022/raw/SRR4018567_1.fastq.gz	fr-firststrand	MAPQ-20	3of3	3	24	0.111111111111111	0.888888888888889	-1.55555555555556
/mnt/yusim/dalang/projects/resolveS/data/Signal_2022/raw/SRR4018568_1.fastq.gz	fr-firststrand	MAPQ-20	3of3	2	20	0.0909090909090909	0.909090909090909	-1.63636363636364
/mnt/yusim/dalang/projects/resolveS/data/Signal_2022/raw/SRR4018569_1.fastq.gz	fr-firststrand	MAPQ-20	3of3	2	32	0.0588235294117647	0.941176470588235	-1.76470588235294
/mnt/yusim/dalang/projects/resolveS/data/Signal_2022/raw/SRR4119790_1.fastq.gz	fr-unstranded	MAPQ-20	multi-of8-fallback	67	97	0.408536585365854	0.591463414634146	-0.365853658536585
/mnt/yusim/dalang/projects/resolveS/data/Signal_2022/raw/SRR4119791_1.fastq.gz	fr-unstranded	MAPQ-20	multi-of8-fallback	70	82	0.460526315789474	0.539473684210526	-0.157894736842105
/mnt/yusim/dalang/projects/resolveS/data/Signal_2022/raw/SRR4119792_1.fastq.gz	fr-unstranded	MAPQ-20	3of3	59	68	0.464566929133858	0.535433070866142	-0.141732283464567
/mnt/yusim/dalang/projects/resolveS/data/Signal_2022/raw/SRR5000465_1.fastq.gz	fr-firststrand	MAPQ-20	4of5	1	18	0.0526315789473684	0.947368421052632	-1.78947368421053
/mnt/yusim/dalang/projects/resolveS/data/Signal_2022/raw/SRR5000466_1.fastq.gz	fr-firststrand	MAPQ-20	4of5	1	35	0.0277777777777778	0.972222222222222	-1.88888888888889
/mnt/yusim/dalang/projects/resolveS/data/Signal_2022/raw/SRR5000467_1.fastq.gz	fr-firststrand	MAPQ-20	4of5	2	59	0.0327868852459016	0.967213114754098	-1.86885245901639
/mnt/yusim/dalang/projects/resolveS/data/Signal_2022/raw/SRR5112407_1.fastq.gz	fr-firststrand	MAPQ-0	3of3	11	435	0.0246636771300448	0.975336322869955	-1.90134529147982
/mnt/yusim/dalang/projects/resolveS/data/Signal_2022/raw/SRR5112408_1.fastq.gz	fr-unstranded	MAPQ-20	only-7-chroms-fallback	3	4	0.428571428571429	0.571428571428571	-0.285714285714286
/mnt/yusim/dalang/projects/resolveS/data/Signal_2022/raw/SRR5112409_1.fastq.gz	fr-firststrand	MAPQ-3	multi-of8-fallback	4	49	0.0754716981132075	0.924528301886792	-1.69811320754717
/mnt/yusim/dalang/projects/resolveS/data/Signal_2022/raw/SRR5115115_1.fastq.gz	fr-firststrand	MAPQ-20	multi-of8-fallback	1	30	0.032258064516129	0.967741935483871	-1.87096774193548
/mnt/yusim/dalang/projects/resolveS/data/Signal_2022/raw/SRR5115116_1.fastq.gz	fr-firststrand	MAPQ-20	3of3	2	36	0.0526315789473684	0.947368421052632	-1.78947368421053
/mnt/yusim/dalang/projects/resolveS/data/Signal_2022/raw/SRR5115117_1.fastq.gz	fr-firststrand	MAPQ-20	3of3	3	94	0.0309278350515464	0.969072164948454	-1.87628865979381
/mnt/yusim/dalang/projects/resolveS/data/Signal_2022/raw/SRR5121376_1.fastq.gz	fr-unstranded	MAPQ-3	3of3	52	71	0.422764227642276	0.577235772357724	-0.308943089430894
/mnt/yusim/dalang/projects/resolveS/data/Signal_2022/raw/SRR5121377_1.fastq.gz	fr-unstranded	MAPQ-0	4of5	225	205	0.523255813953488	0.476744186046512	0.0930232558139535
/mnt/yusim/dalang/projects/resolveS/data/Signal_2022/raw/SRR5121378_1.fastq.gz	fr-unstranded	MAPQ-20	3of3	55	51	0.518867924528302	0.481132075471698	0.0754716981132075
/mnt/yusim/dalang/projects/resolveS/data/Signal_2022/raw/SRR5244313_1.fastq.gz	fr-firststrand	MAPQ-3	3of3	9	165	0.0517241379310345	0.948275862068966	-1.79310344827586
/mnt/yusim/dalang/projects/resolveS/data/Signal_2022/raw/SRR5244314_1.fastq.gz	fr-firststrand	MAPQ-3	3of3	19	232	0.0756972111553785	0.924302788844621	-1.69721115537849
/mnt/yusim/dalang/projects/resolveS/data/Signal_2022/raw/SRR5244315_1.fastq.gz	fr-firststrand	MAPQ-10	multi-of8-fallback	1	67	0.0147058823529412	0.985294117647059	-1.94117647058824
/mnt/yusim/dalang/projects/resolveS/data/Signal_2022/raw/SRR5309371_1.fastq.gz	fr-firststrand	MAPQ-20	multi-of8-fallback	6	124	0.0461538461538462	0.953846153846154	-1.81538461538462
/mnt/yusim/dalang/projects/resolveS/data/Signal_2022/raw/SRR5309372_1.fastq.gz	fr-firststrand	MAPQ-20	4of8-split-fallback	1	111	0.00892857142857143	0.991071428571429	-1.96428571428571
/mnt/yusim/dalang/projects/resolveS/data/Signal_2022/raw/SRR5309373_1.fastq.gz	fr-firststrand	MAPQ-20	4of8-split-fallback	4	96	0.04	0.96	-1.84
/mnt/yusim/dalang/projects/resolveS/data/Signal_2022/raw/SRR5313798_1.fastq.gz	fr-firststrand	MAPQ-20	3of3	8	54	0.129032258064516	0.870967741935484	-1.48387096774194
/mnt/yusim/dalang/projects/resolveS/data/Signal_2022/raw/SRR5313799_1.fastq.gz	fr-firststrand	MAPQ-20	3of3	10	40	0.2	0.8	-1.2
/mnt/yusim/dalang/projects/resolveS/data/Signal_2022/raw/SRR5313800_1.fastq.gz	fr-firststrand	MAPQ-20	multi-of8-fallback	7	58	0.107692307692308	0.892307692307692	-1.56923076923077
/mnt/yusim/dalang/projects/resolveS/data/Signal_2022/raw/SRR5350614_1.fastq.gz	fr-unstranded	MAPQ-20	3of3	28	24	0.538461538461538	0.461538461538462	0.153846153846154
/mnt/yusim/dalang/projects/resolveS/data/Signal_2022/raw/SRR5350615_1.fastq.gz	fr-unstranded	MAPQ-20	3of3	24	28	0.461538461538462	0.538461538461538	-0.153846153846154
/mnt/yusim/dalang/projects/resolveS/data/Signal_2022/raw/SRR5350616_1.fastq.gz	fr-unstranded	MAPQ-20	3of3	21	15	0.583333333333333	0.416666666666667	0.333333333333333
/mnt/yusim/dalang/projects/resolveS/data/Signal_2022/raw/SRR5417301_1.fastq.gz	fr-unstranded	MAPQ-20	3of3	22	26	0.458333333333333	0.541666666666667	-0.166666666666667
/mnt/yusim/dalang/projects/resolveS/data/Signal_2022/raw/SRR5417302_1.fastq.gz	fr-unstranded	MAPQ-20	3of3	4	6	0.4	0.6	-0.4
/mnt/yusim/dalang/projects/resolveS/data/Signal_2022/raw/SRR5417303_1.fastq.gz	fr-unstranded	MAPQ-20	3of3	39	41	0.4875	0.5125	-0.05
/mnt/yusim/dalang/projects/resolveS/data/Signal_2022/raw/SRR5468230_1.fastq.gz	fr-firststrand	MAPQ-20	multi-of8-fallback	1	19	0.05	0.95	-1.8
/mnt/yusim/dalang/projects/resolveS/data/Signal_2022/raw/SRR5468231_1.fastq.gz	fr-firststrand	MAPQ-20	multi-of8-fallback	2	13	0.133333333333333	0.866666666666667	-1.46666666666667
/mnt/yusim/dalang/projects/resolveS/data/Signal_2022/raw/SRR5468232_1.fastq.gz	fr-firststrand	MAPQ-20	multi-of8-fallback	3	19	0.136363636363636	0.863636363636364	-1.45454545454545
/mnt/yusim/dalang/projects/resolveS/data/Signal_2022/raw/SRR5483618_1.fastq.gz	fr-firststrand	MAPQ-20	3of3	6	91	0.0618556701030928	0.938144329896907	-1.75257731958763
/mnt/yusim/dalang/projects/resolveS/data/Signal_2022/raw/SRR5483619_1.fastq.gz	fr-firststrand	MAPQ-20	3of3	7	93	0.07	0.93	-1.72
/mnt/yusim/dalang/projects/resolveS/data/Signal_2022/raw/SRR5483620_1.fastq.gz	fr-firststrand	MAPQ-20	3of3	8	144	0.0526315789473684	0.947368421052632	-1.78947368421053
/mnt/yusim/dalang/projects/resolveS/data/Signal_2022/raw/SRR5575722_1.fastq.gz	fr-unstranded	MAPQ-20	3of3	68	52	0.566666666666667	0.433333333333333	0.266666666666667
/mnt/yusim/dalang/projects/resolveS/data/Signal_2022/raw/SRR5575723_1.fastq.gz	fr-unstranded	MAPQ-20	3of3	38	35	0.520547945205479	0.479452054794521	0.0821917808219178
/mnt/yusim/dalang/projects/resolveS/data/Signal_2022/raw/SRR5575724_1.fastq.gz	fr-unstranded	MAPQ-20	3of3	41	47	0.465909090909091	0.534090909090909	-0.136363636363636
/mnt/yusim/dalang/projects/resolveS/data/Signal_2022/raw/SRR5588566_1.fastq.gz	fr-unstranded	MAPQ-20	3of3	34	32	0.515151515151515	0.484848484848485	0.0606060606060606
/mnt/yusim/dalang/projects/resolveS/data/Signal_2022/raw/SRR5588567_1.fastq.gz	fr-unstranded	MAPQ-20	3of3	71	41	0.633928571428571	0.366071428571429	0.535714285714286
/mnt/yusim/dalang/projects/resolveS/data/Signal_2022/raw/SRR5588568_1.fastq.gz	fr-unstranded	MAPQ-20	3of3	56	24	0.7	0.3	0.8
/mnt/yusim/dalang/projects/resolveS/data/Signal_2022/raw/SRR5618242_1.fastq.gz	fr-secondstrand	MAPQ-20	4of8-split-fallback	144	17	0.894409937888199	0.105590062111801	1.5776397515528
/mnt/yusim/dalang/projects/resolveS/data/Signal_2022/raw/SRR5618243_1.fastq.gz	fr-secondstrand	MAPQ-20	4of8-split-fallback	110	11	0.909090909090909	0.0909090909090909	1.63636363636364
/mnt/yusim/dalang/projects/resolveS/data/Signal_2022/raw/SRR5618244_1.fastq.gz	fr-secondstrand	MAPQ-20	multi-of8-fallback	105	10	0.91304347826087	0.0869565217391304	1.65217391304348
/mnt/yusim/dalang/projects/resolveS/data/Signal_2022/raw/SRR5640546_1.fastq.gz	fr-firststrand	MAPQ-20	3of3	4	27	0.129032258064516	0.870967741935484	-1.48387096774194
/mnt/yusim/dalang/projects/resolveS/data/Signal_2022/raw/SRR5640547_1.fastq.gz	fr-firststrand	MAPQ-20	3of3	4	32	0.111111111111111	0.888888888888889	-1.55555555555556
/mnt/yusim/dalang/projects/resolveS/data/Signal_2022/raw/SRR5640548_1.fastq.gz	fr-firststrand	MAPQ-20	multi-of8-fallback	5	41	0.108695652173913	0.891304347826087	-1.56521739130435
/mnt/yusim/dalang/projects/resolveS/data/Signal_2022/raw/SRR6357070_1.fastq.gz	fr-unstranded	MAPQ-20	multi-of8-fallback	5	8	0.384615384615385	0.615384615384615	-0.461538461538462
/mnt/yusim/dalang/projects/resolveS/data/Signal_2022/raw/SRR6357071_1.fastq.gz	fr-secondstrand	MAPQ-20	multi-of8-fallback	13	5	0.722222222222222	0.277777777777778	0.888888888888889
/mnt/yusim/dalang/projects/resolveS/data/Signal_2022/raw/SRR6357072_1.fastq.gz	fr-unstranded	MAPQ-20	multi-of8-fallback	11	9	0.55	0.45	0.2
/mnt/yusim/dalang/projects/resolveS/data/Signal_2022/raw/SRR6687547_1.fastq.gz	fr-secondstrand	MAPQ-20	multi-of8-fallback	126	17	0.881118881118881	0.118881118881119	1.52447552447552
/mnt/yusim/dalang/projects/resolveS/data/Signal_2022/raw/SRR6687548_1.fastq.gz	fr-secondstrand	MAPQ-20	multi-of8-fallback	85	14	0.858585858585859	0.141414141414141	1.43434343434343
/mnt/yusim/dalang/projects/resolveS/data/Signal_2022/raw/SRR6687549_1.fastq.gz	fr-secondstrand	MAPQ-20	multi-of8-fallback	106	19	0.848	0.152	1.392
/mnt/yusim/dalang/projects/resolveS/data/Signal_2022/raw/SRR6767450_1.fastq.gz	fr-secondstrand	MAPQ-20	4of8-split-fallback	10	3	0.769230769230769	0.230769230769231	1.07692307692308
/mnt/yusim/dalang/projects/resolveS/data/Signal_2022/raw/SRR6767451_1.fastq.gz	fr-secondstrand	MAPQ-20	3of3	9	1	0.9	0.1	1.6
/mnt/yusim/dalang/projects/resolveS/data/Signal_2022/raw/SRR6767452_1.fastq.gz	fr-secondstrand	MAPQ-20	3of3	60	9	0.869565217391304	0.130434782608696	1.47826086956522
/mnt/yusim/dalang/projects/resolveS/data/Signal_2022/raw/SRR7146227_1.fastq.gz	fr-firststrand	MAPQ-20	multi-of8-fallback	1	7	0.125	0.875	-1.5
/mnt/yusim/dalang/projects/resolveS/data/Signal_2022/raw/SRR7146228_1.fastq.gz	fr-firststrand	MAPQ-20	only-7-chroms-fallback	2	5	0.285714285714286	0.714285714285714	-0.857142857142857
/mnt/yusim/dalang/projects/resolveS/data/Signal_2022/raw/SRR7146229_1.fastq.gz	fr-firststrand	MAPQ-20	only-6-chroms-fallback	1	5	0.166666666666667	0.833333333333333	-1.33333333333333
/mnt/yusim/dalang/projects/resolveS/data/Signal_2022/raw/SRR7174202_1.fastq.gz	fr-firststrand	MAPQ-20	3of3	57	39	0.59375	0.40625	0.375
/mnt/yusim/dalang/projects/resolveS/data/Signal_2022/raw/SRR7174204_1.fastq.gz	fr-firststrand	MAPQ-20	3of3	67	38	0.638095238095238	0.361904761904762	0.552380952380952
/mnt/yusim/dalang/projects/resolveS/data/Signal_2022/raw/SRR7363059_1.fastq.gz	fr-firststrand	MAPQ-20	multi-of8-fallback	3	12	0.2	0.8	-1.2
/mnt/yusim/dalang/projects/resolveS/data/Signal_2022/raw/SRR7363060_1.fastq.gz	fr-unstranded	MAPQ-20	multi-of8-fallback	4	7	0.363636363636364	0.636363636363636	-0.545454545454545
/mnt/yusim/dalang/projects/resolveS/data/Signal_2022/raw/SRR7363061_1.fastq.gz	fr-firststrand	MAPQ-20	multi-of8-fallback	3	10	0.230769230769231	0.769230769230769	-1.07692307692308
/mnt/yusim/dalang/projects/resolveS/data/Signal_2022/raw/SRR7500504_1.fastq.gz	fr-firststrand	MAPQ-20	4of5	16	116	0.121212121212121	0.878787878787879	-1.51515151515152
/mnt/yusim/dalang/projects/resolveS/data/Signal_2022/raw/SRR7500505_1.fastq.gz	fr-firststrand	MAPQ-20	3of3	22	176	0.111111111111111	0.888888888888889	-1.55555555555556
/mnt/yusim/dalang/projects/resolveS/data/Signal_2022/raw/SRR7500506_1.fastq.gz	fr-firststrand	MAPQ-20	3of3	15	99	0.131578947368421	0.868421052631579	-1.47368421052632
/mnt/yusim/dalang/projects/resolveS/data/Signal_2022/raw/SRR7706470_1.fastq.gz	fr-firststrand	MAPQ-20	4of5	18	282	0.06	0.94	-1.76
/mnt/yusim/dalang/projects/resolveS/data/Signal_2022/raw/SRR7706471_1.fastq.gz	fr-firststrand	MAPQ-20	4of5	24	261	0.0842105263157895	0.91578947368421	-1.66315789473684
/mnt/yusim/dalang/projects/resolveS/data/Signal_2022/raw/SRR7706472_1.fastq.gz	fr-firststrand	MAPQ-20	4of5	18	263	0.0640569395017794	0.935943060498221	-1.74377224199288
/mnt/yusim/dalang/projects/resolveS/data/Signal_2022/raw/SRR7759712_1.fastq.gz	insufficient-data	MAPQ-20	only-0-chroms-fallback	0	0	0	0	0
/mnt/yusim/dalang/projects/resolveS/data/Signal_2022/raw/SRR7759713_1.fastq.gz	insufficient-data	MAPQ-20	only-0-chroms-fallback	0	0	0	0	0
/mnt/yusim/dalang/projects/resolveS/data/Signal_2022/raw/SRR7759714_1.fastq.gz	insufficient-data	MAPQ-20	only-0-chroms-fallback	0	0	0	0	0
/mnt/yusim/dalang/projects/resolveS/data/Signal_2022/raw/SRR7890155_1.fastq.gz	fr-secondstrand	MAPQ-20	3of3	54	8	0.870967741935484	0.129032258064516	1.48387096774194
/mnt/yusim/dalang/projects/resolveS/data/Signal_2022/raw/SRR7890156_1.fastq.gz	fr-secondstrand	MAPQ-20	3of3	57	15	0.791666666666667	0.208333333333333	1.16666666666667
/mnt/yusim/dalang/projects/resolveS/data/Signal_2022/raw/SRR7890157_1.fastq.gz	fr-unstranded	MAPQ-20	multi-of8-fallback	15	17	0.46875	0.53125	-0.125
/mnt/yusim/dalang/projects/resolveS/data/Signal_2022/raw/SRR8109496_1.fastq.gz	fr-firststrand	MAPQ-20	3of3	4	22	0.153846153846154	0.846153846153846	-1.38461538461538
/mnt/yusim/dalang/projects/resolveS/data/Signal_2022/raw/SRR8109497_1.fastq.gz	fr-firststrand	MAPQ-20	3of3	4	28	0.125	0.875	-1.5
/mnt/yusim/dalang/projects/resolveS/data/Signal_2022/raw/SRR8109498_1.fastq.gz	fr-firststrand	MAPQ-20	multi-of8-fallback	4	26	0.133333333333333	0.866666666666667	-1.46666666666667
/mnt/yusim/dalang/projects/resolveS/data/Signal_2022/raw/SRR8198059_1.fastq.gz	fr-secondstrand	MAPQ-20	4of5	7	21	0.25	0.75	-1
/mnt/yusim/dalang/projects/resolveS/data/Signal_2022/raw/SRR8198060_1.fastq.gz	fr-firststrand	MAPQ-20	multi-of8-fallback	5	17	0.227272727272727	0.772727272727273	-1.09090909090909
/mnt/yusim/dalang/projects/resolveS/data/Signal_2022/raw/SRR8198061_1.fastq.gz	fr-firststrand	MAPQ-20	multi-of8-fallback	5	15	0.25	0.75	-1
/mnt/yusim/dalang/projects/resolveS/data/Signal_2022/raw/SRR8249024_1.fastq.gz	fr-unstranded	MAPQ-20	only-6-chroms-fallback	3	3	0.5	0.5	0
/mnt/yusim/dalang/projects/resolveS/data/Signal_2022/raw/SRR8249025_1.fastq.gz	fr-secondstrand	MAPQ-20	only-4-chroms-fallback	3	0	1	0	2
/mnt/yusim/dalang/projects/resolveS/data/Signal_2022/raw/SRR8249026_1.fastq.gz	fr-secondstrand	MAPQ-20	only-6-chroms-fallback	2	1	0.666666666666667	0.333333333333333	0.666666666666667
/mnt/yusim/dalang/projects/resolveS/data/Signal_2022/raw/SRR8368635_1.fastq.gz	fr-unstranded	MAPQ-20	multi-of8-fallback	23	15	0.605263157894737	0.394736842105263	0.421052631578947
/mnt/yusim/dalang/projects/resolveS/data/Signal_2022/raw/SRR8368636_1.fastq.gz	fr-secondstrand	MAPQ-20	multi-of8-fallback	25	13	0.657894736842105	0.342105263157895	0.631578947368421
/mnt/yusim/dalang/projects/resolveS/data/Signal_2022/raw/SRR8368637_1.fastq.gz	fr-unstranded	MAPQ-20	4of8-split-fallback	33	19	0.634615384615385	0.365384615384615	0.538461538461538
/mnt/yusim/dalang/projects/resolveS/data/Signal_2022/raw/SRR8761856_1.fastq.gz	fr-unstranded	MAPQ-20	3of3	28	32	0.466666666666667	0.533333333333333	-0.133333333333333
/mnt/yusim/dalang/projects/resolveS/data/Signal_2022/raw/SRR8761857_1.fastq.gz	fr-unstranded	MAPQ-20	3of3	29	42	0.408450704225352	0.591549295774648	-0.366197183098592
/mnt/yusim/dalang/projects/resolveS/data/Signal_2022/raw/SRR8761858_1.fastq.gz	fr-unstranded	MAPQ-20	3of3	44	47	0.483516483516484	0.516483516483517	-0.0659340659340659
/mnt/yusim/dalang/projects/resolveS/data/Signal_2022/raw/SRR9336459_1.fastq.gz	fr-firststrand	MAPQ-20	multi-of8-fallback	3	9	0.25	0.75	-1
/mnt/yusim/dalang/projects/resolveS/data/Signal_2022/raw/SRR9336460_1.fastq.gz	fr-firststrand	MAPQ-20	only-6-chroms-fallback	0	6	0	1	-2
/mnt/yusim/dalang/projects/resolveS/data/Signal_2022/raw/SRR9336461_1.fastq.gz	fr-firststrand	MAPQ-20	4of5	1	23	0.0416666666666667	0.958333333333333	-1.83333333333333
/mnt/yusim/dalang/projects/resolveS/data/Signal_2022/raw/SRR934360_1.fastq.gz	fr-unstranded	MAPQ-20	multi-of8-fallback	11	14	0.44	0.56	-0.24
/mnt/yusim/dalang/projects/resolveS/data/Signal_2022/raw/SRR934361_1.fastq.gz	fr-unstranded	MAPQ-20	multi-of8-fallback	12	13	0.48	0.52	-0.08
/mnt/yusim/dalang/projects/resolveS/data/Signal_2022/raw/SRR934362_1.fastq.gz	fr-unstranded	MAPQ-20	3of3	23	21	0.522727272727273	0.477272727272727	0.0909090909090909
/mnt/yusim/dalang/projects/resolveS/data/Signal_2022/raw/SRR9844291_1.fastq.gz	fr-unstranded	MAPQ-20	3of3	8	18	0.307692307692308	0.692307692307692	-0.769230769230769
/mnt/yusim/dalang/projects/resolveS/data/Signal_2022/raw/SRR9844292_1.fastq.gz	fr-unstranded	MAPQ-20	3of3	12	13	0.48	0.52	-0.08
/mnt/yusim/dalang/projects/resolveS/data/Signal_2022/raw/SRR9844293_1.fastq.gz	fr-unstranded	MAPQ-20	3of3	15	15	0.5	0.5	0
